# Amphetamine in Adolescence Induces a Sex-Specific Mesolimbic Dopamine Phenotype in the Adult Prefrontal Cortex

**DOI:** 10.1101/2025.02.26.640363

**Authors:** G. Hernandez, J. Zhao, Z. Niu, D. MacGowan, T. Capolicchio, A. Song, S. Gul, A. Moiz, I. Herrera, J. J. Day, C. Flores

## Abstract

Drugs of abuse in adolescence impact brain maturation and increase psychiatric risk, with differences in sensitivity between males and females. Amphetamine in adolescent male, but not female mice, causes dopamine axons intended to innervate the nucleus accumbens and to grow ectopically to the prefrontal cortex (PFC). This is mediated by drug-induced downregulation of the Netrin-1 receptor DCC. How off-target dopamine axons function in the adult PFC remains to be determined. Here we report that males and females show place preference for amphetamine in adolescence. However, only in males, amphetamine increases PFC dopamine transporter expression in adulthood: leading to aberrant baseline dopamine transients, faster dopamine release, and exaggerated responses to acute methylphenidate. Upregulation of DCC in adolescence, using CRISPRa, prevents all these changes. Mesolimbic dopamine axons rerouted to the PFC in adolescence retain anatomical and functional phenotypes of their intended target, rendering males enduringly vulnerable to the harmful effects of drugs of abuse.
