## Supplementary material for "Amphetamine in Adolescence Induces a Sex-Specific Mesolimbic Dopamine Phenotype in the Adult Prefrontal Cortex": Stats tables

### Sheet: Figure1
Corresponding figure	Statistical test	Factor	n	Statistic	p value (adjusted where appropriate)	Effect Size	power
			Male Saline = 6 Female Saline = 6 Female AMPH = 6 Male AMPH = 6			Partial eta squared
Fig 1B	Two-way ANOVA
		Sex(male-female) X Drug(saline-AMPH)		F (1, 20) = 0.05909	0.8104	0.002	0.05741
		Sex (male-female)		F (1, 20) = 0.004364	0.948	0.0002	0.0505449
		Drug (saline-AMPH)		F (1, 20) = 14.00	0.0013	0.41	0.973519
Fig 1D			Male Saline = 4 Male AMPH = 4 Female Saline = 6 Female AMPH = 6			Partial eta squared
	Three-way ANOVA	Brain Area		F (2, 32) = 14.85	<0.0001	0.481278	1
		Drug (saline-AMPH)		F (1, 16) = 1.588	0.2257	0.115825	0.317593
		Sex (male-female)		F (1, 16) = 8.420	0.0104	0.409922	0.926226
		Brain Area X Drug (saline-AMPH)		F (2, 32) = 0.1141	0.8926	0.00707625	0.0588252
		Brain Area X Sex (male-female)		F (2, 32) = 0.8983	0.4173	0.0531458	0.205077
		Sex(male-female) X Drug(saline-AMPH)		F (1, 16) = 6.410	0.0222	0.345924	0.162846
		Brain Area X Drug (saline-AMPH) X Sex (male-female)		F (2, 32) = 0.7782	0.4677	0.0463721	0.18186

### Sheet: Figure2
Corresponding figure	Statistical test	Factor	n	Statistic	p value (adjusted where appropriate)	Effect Size	power
2B	Three-way Anova		Male Saline = 10 Male AMPH = 10 Female Saline = 9 Female AMPH = 11			Partial eta squared
		Drug(saline-AMPH)		F (1, 36) = 63.33	<0.0001	0.637608	1
		PND(32-80)		F (1, 36) = 6.454	0.0155	0.074164	0.924347
		Sex(male-female)		F (1, 36) = 3.745	0.0609	0.0942201	0.971818
		Drug(saline-AMPH) X PND(32-80)		F (1, 36) = 2.506	0.1222	0.0301666	0.562086
		Drug(saline-AMPH)X Sex(male-female)		F (1, 36) = 0.04596	0.8315	0.00127495	0.0713235
		PND(32-80) x Sex(male-female)		F (1, 36) = 0.9710	0.331	0.0119089	0.260817
		Drug(saline-AMPH) X PND(32-80) X Sex(male-female)		F (1, 36) = 0.6128	0.4389	0.0075475	0.181855
2B inset	t -test	AMPH PND32-PND80		t(20)=3.123	0.005	0.676	0.838
2E	Two- way ANOVA		Male Saline = 8 Male AMPH = 8 Female Saline = 6 Female AMPH = 6			partial eta squared
		Factor
		Sex(male-female) X Drug(saline-AMPH)		F (1, 24) = 5.003	0.0348	0.172476	0.63997
		Sex(male-female)		F (1, 24) = 0.04220	0.839	0.0017553	0.0552209
		Drug(saline-AMPH)		F (1, 24) = 3.503	0.0735	0.127377	0.4923
	Post-Hoc					Cohen's d
	Holm-Šídák's multiple comparisons test	Males Saline vs. AMPH		t (24) = 3.138	0.0148	1.28108	0.935459
	Holm-Šídák's multiple comparisons test	Females Saline vs. AMPH		t (24) = 0.2416	0.9444	0.0986327	0.0805887
						partial eta squared
2F	Two-way ANOVA	Sex(male-female) X Drug(saline-AMPH)		F (1, 24) = 4.352	0.0478	0.153486	0.580266
		Sex(male-female)		F (1, 24) = 1.692	0.2057	0.0658533	0.271084
		Drug(saline-AMPH)		F (1, 24) = 5.654	0.0257	0.190633	0.692984
		Residual
	Post-Hoc					Cohen's d
	Holm-Šídák's multiple comparisons test	Males Saline vs. AMPH		t (24) = 3.409	0.0029	1.39172	0.924066
	Holm-Šídák's multiple comparisons test	Females Saline vs. AMPH		t (24) = 0.1929	0.9771	0.078751	0.0542469

### Sheet: Figure 3
	Column2	Column3	Column4	Column5	Column6	Column7	Column8
Corresponding figure	Statistical test		n	Statistic	p value (adjusted where appropriate)	Effect Size	power
3C	Two-way ANOVA		Male Saline = 7 Male AMPH =9 Female Saline = 6 Female AMPH = 6			partial eta squared
		Factor
		Sex(male-female) X Drug (Saline-AMPH)		F (1, 24) = 6.223	0.0199	0.205953	0.73429
		Sex(male-female)		F (1, 24) = 0.4218	0.5222	0.0172749	0.103425
		Drug (Saline-AMPH)		F (1, 24) = 0.5109	0.4816	0.0208495	0.115
	Post-Hoc					cohen's d
	Holm-Šídák's multiple comparisons test	Males Saline vs. AMPH		t (24) = 2.440	0.0444	0.996126	0.659609
	Holm-Šídák's multiple comparisons test	Females Saline vs. AMPH		t (24) = 1.181	0.4361	0.482141	0.209504
3D	Two-way ANOVA		Male Saline = 9 Male AMPH = 9 Female Saline = 6 Female AMPH = 6			partial eta squared
		Factor
		Sex(male-female) X Drug (Saline-AMPH)		F (1, 24) = 7.358	0.0121	0.234603	0.802519
		Sex(male-female)		F (1, 24) = 0.01112	0.9169	0.000463095	0.0513725
		Drug (Saline-AMPH)		F (1, 24) = 0.6277	0.4359	0.0254985	0.130286
	Post-Hoc					cohen's d
	Holm-Šídák's multiple comparisons test	Males Saline vs. AMPH		t (24) = 2.665	0.0269	1.08798	0.75603
	Holm-Šídák's multiple comparisons test	Females Saline vs. AMPH		t (24) = 1.274	0.2147	0.520108	0.245574
3E	Two-way ANOVA		Male Saline = 9 Male AMPH = 9 Female Saline = 6 Female AMPH = 6			partial eta squared
		Factor
		Sex(male-female) X Drug (Saline-AMPH)		F (1, 24) = 0.1366	0.715	0.00565982	0.0670115
		Sex(male-female)		F (1, 24) = 1.317	0.2624	0.0520452	0.221655
		Drug (Saline-AMPH)		F (1, 24) = 0.2143	0.6476	0.0283737	0.139865
3F	Two-way ANOVA		Male Saline = 9 Male AMPH = 9 Female Saline = 6 Female AMPH = 6			partial eta squared
		Factor
		Sex(male-female) X Drug (Saline-AMPH)		F (1, 23) = 1.225	0.2798	0.050593	0.216514
		Sex(male-female)		F (1, 23) = 0.06423	0.8022	0.00278476	0.0583061
		Drug (Saline-AMPH)		F (1, 23) = 0.4956	0.4885	0.021093	0.115794

### Sheet: Figure 4
Corresponding figure	Statistical test	Factor	n	Statistic	p value (adjusted where appropriate)	Effect Size	power
Figure 4C			Male Saline = 9 Male AMPH = 9 Female Saline = 6 Female AMPH = 6			Partial eta squared
	Two-way ANOVA	Sex (male-female) X Drug (Saline-AMPH)		F (1, 26) = 5.881	0.0226	0.184459	0.708075
		Sex (male-female)		F (1, 26) = 0.7351	0.3991	0.0274945	0.143909
		Drug (Saline-AMPH)		F (1, 26) = 5.442	0.0277	0.173075	0.674541
	Post-Hoc					cohen's d
	Holm-Šídák's multiple comparisons test	Females Saline vs. AMPH		t (26) = 0.059	0.9529	0.0272837	0.0505431
		Males Saline vs. AMPH		t (26) = 3.761	0.0052	1.45244	0.955389
		Males Saline vs. FemalesSaline		t (26) =1.108	0.623	0.243184	0.094122
		Males Saline vs. Females AMPH		t (26) = 1.043	0.623	0.406744	0.176598
		Males AMPH vs. Females Saline		t (26) = 2.256	0.1341	0.862126	0.584649
		Males AMPH vs. Females AMPH		t (26) = 2.321	0.1341	0.891936	0.613659

### Sheet: Figure5
Corresponding figure	Statistical test	Factor	n	Statistic	df	p value (adjusted where appropriate)	Effect Size	power
			Saline PND32/80 Dcc sgRNA (LacZ-Dcc) = 7 Saline PND32/80 LacZ sgRNA (LacZ-Dcc) = 7 AMPHetamine PND32/80 LacZ sgRNA (LacZ-Dcc) = 6 AMPHetamine PND32/80 Dcc sgRNA (LacZ-Dcc) = 6	Type III Wald Chi-Square			W
Fig 5B	GEE	sgRNA (LacZ-Dcc)		6.33	1	0.012	0.348899	0.950672
		Drug (Sal-AMPH)		10.783	1	<.001	0.455374	0.710893
		PND (32-80)		5.819	1	0.016	0.33452	0.907213
		sgRNA (LacZ-Dcc) x Drug (Sal-AMPH)		23.579	3	<.001	0.673381	0.990154
		sgRNA (LacZ-Dcc) x PND (32-80) x Drug (Sal-AMPH)		49.969	7	<.001	0.980277	0.999951
	Pairwise comparison Bonferroni sequential correction
		Dcc *AMPH*PND32 vs.Dcc *AMPH*PND80				0.99
		Dcc *AMPH*PND32 vs.Dcc *SAL*PND32				0.99
		Dcc *AMPH*PND32 vs.Dcc *SAL*PND80				0.99
		Dcc *AMPH*PND32 vs.LacZ *AMPH*PND32				0.001
		Dcc *AMPH*PND32 vs.LacZ *AMPH*PND80				<0.0001
		Dcc *AMPH*PND32 vs.LacZ *Sal*PND32				0.99
		Dcc *AMPH*PND32 vs.LacZ *Sal*PND80				0.844
		Dcc *AMPH*PND80 vs.Dcc *SAL*PND32				0.676
		Dcc *AMPH*PND80 vs.Dcc *SAL*PND80				0.99
		Dcc *Sal*PND32 vs.LacZ *AMPH*PND32				<0.0001
		Dcc *Sal*PND32 vs.LacZ *AMPH*PND80				<0.0001
		Dcc *Sal*PND32 vs.LacZ *Sal*PND32				0.604
		Dcc *Sal*PND32 vs.LacZ *Sal*PND80				0.135
		LacZ *AMPH*PND32 vs Dcc *Sal*PND80				0.99
		LacZ *AMPH*PND32 vs LacZ *AMPH*PND32				0.99
		LacZ *AMPH*PND32 vs LacZ *AMPH*PND80				0.133
		LacZ *AMPH*PND32 vs LacZ *Sal*PND80				0.94
		LacZ *AMPH*PND80 vs Dcc *AMPH*PND80				0.99
		LacZ *Sal*PND32 vs LacZ *AMPH*PND32				0.024
		LacZ *Sal*PND32 vs LacZ *AMPH*PND80				<0.0001
		LacZ *Sal*PND80 vs LacZ *AMPH*PND80				0.054
5C			Saline Dcc=4 Saline LacZ= 6 AMPH LacZ=5 AMPH Dcc= 6			p	Partial eta squared	power
	Two-Way Anova	ANOVA table		F (DFn, DFd)
		sgRNA (LacZ-Dcc) X Drug (Sal-AMPH)		F (1, 18) = 7.425		0.0139	0.292024	0.812863
		sgRNA (LacZ-Dcc)		F (1, 18) = 14.48		0.0013	0.44585	0.977981
		Drug (Sal-AMPH)		F (1, 18) = 5.635		0.0289	0.238421	0.699352
	Post-Hoc						cohen's d	power
	Holm-Šídák's multiple comparisons test	LacZ Saline vs LacZ AMPH		t(18)=3.605		0.0081	1.69941	0.948506
		Dcc Saline vs Dcc AMPH		t(18)=0.2482		0.8068	0.117002	0.0570733
		LacZ Saline vs Dcc Saline		t(18)=0.7642		0.7026	0.360247	0.118944
		Dcc Saline vs LacZ AMPH		t(18)=4.183		0.0028	1.97189	0.98623
		LacZ AMPH vs Dcc AMPH		t(18)=4.618		0.0013	2.17695	0.99579
5F			Saline Dcc=4 Saline LacZ= 6 AMPH LacZ=5 AMPH Dcc= 6			p	Patial eta squared	power
	Two-Way Anova	ANOVA table
		sgRNA (LacZ-Dcc) X Drug (Sal-AMPH)		F (1, 19) = 0.1386		0.7138	0.00724154	0.0675356
		sgRNA (LacZ-Dcc)		F (1, 19) = 0.03249		0.8589	0.0017074	0.0540811
		Drug (Sal-AMPH)		F (1, 19) = 0.8008		0.382	0.0404531	0.15472
5G			Saline Dcc=4 Saline LacZ= 6 AMPH LacZ=5 AMPH Dcc= 6			p	Partial eta squared	power
	Two-Way Anova	ANOVA table
		sgRNA (LacZ-Dcc) X Drug (Sal-AMPH)		F (1, 19) = 0.2444		0.6267	0.0127041	0.0811435
		sgRNA (LacZ-Dcc)		F (1, 19) = 2.145		0.1593	0.101466	0.334008
		Drug (Sal-AMPH)		F (1, 19) = 0.2278		0.6386	0.011853	0.0790026
